# Profiling the LAM family of contact site tethers provides insights into their regulation and function

**DOI:** 10.1101/2024.04.18.590074

**Authors:** Emma J. Fenech, Meital Kupervaser, Angela Boshnakovska, Shani Ravid, Inês Gomes Castro, Yeynit Asraf, Sylvie Callegari, Christof Lens, Peter Rehling, Maya Schuldiner

## Abstract

Membrane contact sites are molecular bridges between organelles that are sustained by tethering proteins and enable organelle communication. The endoplasmic reticulum (ER) membrane harbors many distinct families of tether proteins that enable the formation of contacts with all other organelles. One such example is the LAM (<u>L</u>ipid transfer protein <u>A</u>t <u>M</u>embrane contact sites) family, composed of six members, each containing a lipid binding and transfer domain and an ER-embedded transmembrane segment. The family is divided into three homologous pairs each unique in their molecular architecture and localization to different ER subdomains. However, what determines the distinct localization of the different LAMs and which specific roles they carry out in each contact are still open questions. To address these, we utilized a labeling approach to profile the proximal protein landscape of the entire family. Focusing on unique interactors we could support that Lam5 resides at the ER-mitochondria contact site and demonstrate a role for it in sustaining mitochondrial activity. Capturing shared interactors of multiple LAMs, we show how the Lam1/3 and Lam2/4 paralogous pairs could be associated specifically with the plasma membrane. Overall, our work provides new insights into the regulation and function of the LAM family members. More globally it demonstrates how proximity labeling can help identify the shared or unique functions of paralogous proteins.
