## Supplementary table 1 for "Profiling the LAM family of contact site tethers provides insights into their regulation and function"

### Sheet: Legend
Supplementary table 1: LAM high-confidence proximal proteins (HCPPs) identified by LC-MS/MS
For each HCPP the UniProt ID, Protein and Gene name, FASTA header, peptide counts, P-value, fold-change and localization are given.
Signal localization/pattern information is from Dubreuil B, Sass E, Nadav Y, Heidenreich M, Georgeson J M, Weill U, Duan Y, Meurer M, Schuldiner M, Knop M & Levi ED (2018) YeastRGB: comparing the abundance and localization of yeast proteins across cells and libraries. Nucleic Acids Research. 47, 1245–1249.
Bait (TurboID-HA-tagged) proteins are highlighted in green, bold text.

### Sheet: Lam1 HCPPs
Majority protein IDs	Protein names	Gene names	Fasta headers	Peptides	Razor + unique peptides	Unique peptides	Student's T-test p-value	Fold change	Localization/pattern
Q06681	GRAM domain-containing protein YSP2	LAM2	sp|Q06681|YSP2_YEAST Membrane-anchored lipid-binding protein YSP2 OS=Saccharomyces cerevisiae (strain ATCC 204508 / S288c) OX=559292 GN=YSP2 PE=1 SV=1	6	6	6	0.000166373	10.6684	ER-PM
Q08954	Smr domain-containing protein YPL199C	NBR9	sp|Q08954|YP199_YEAST Smr domain-containing protein YPL199C OS=Saccharomyces cerevisiae (strain ATCC 204508 / S288c) OX=559292 GN=YPL199C PE=1 SV=1	3	3	3	0.0232866	3.14786	PM
Q08985	Homocysteine S-methyltransferase 2	SAM4	sp|Q08985|SAM4_YEAST Homocysteine S-methyltransferase 2 OS=Saccharomyces cerevisiae (strain ATCC 204508 / S288c) OX=559292 GN=SAM4 PE=1 SV=1	3	3	3	0.0542838	2.72186	cytosol
P15992	Heat shock protein 26	HSP26	sp|P15992|HSP26_YEAST Heat shock protein 26 OS=Saccharomyces cerevisiae (strain ATCC 204508 / S288c) OX=559292 GN=HSP26 PE=1 SV=3	3	3	3	0.0202547	2.6464	cytosol
P39926;P32867	Protein SSO2;Protein SSO1	SSO2;SSO1	sp|P39926|SSO2_YEAST Protein SSO2 OS=Saccharomyces cerevisiae (strain ATCC 204508 / S288c) OX=559292 GN=SSO2 PE=1 SV=2;sp|P32867|SSO1_YEAST Protein SSO1 OS=Saccharomyces cerevisiae (strain ATCC 204508 / S288c) OX=559292 GN=SSO1 PE=1 SV=2	2	2	2	0.0225177	2.60273	PM
A5Z2X5	UPF0495 protein YPR010C-A	MIN8	sp|A5Z2X5|YP010_YEAST UPF0495 protein YPR010C-A OS=Saccharomyces cerevisiae (strain ATCC 204508 / S288c) OX=559292 GN=YPR010C-A PE=3 SV=1	2	2	2	0.0249284	2.25887	mitochondria
P38773;P38774	2-deoxyglucose-6-phosphate phosphatase 2;2-deoxyglucose-6-phosphate phosphatase 1	DOG2;DOG1	sp|P38773|DOG2_YEAST 2-deoxyglucose-6-phosphate phosphatase 2 OS=Saccharomyces cerevisiae (strain ATCC 204508 / S288c) OX=559292 GN=DOG2 PE=1 SV=1;sp|P38774|DOG1_YEAST 2-deoxyglucose-6-phosphate phosphatase 1 OS=Saccharomyces cerevisiae (strain ATCC 204508	2	2	2	0.00672775	2.09442	cytosol
P39676	Flavohemoprotein	YHB1	sp|P39676|FHP_YEAST Flavohemoprotein OS=Saccharomyces cerevisiae (strain ATCC 204508 / S288c) OX=559292 GN=YHB1 PE=1 SV=2	5	5	5	0.0403553	2.08974	cytosol

### Sheet: Lam2 HCPPs
Majority protein IDs	Protein names	Gene names	Fasta headers	Peptides	Razor + unique peptides	Unique peptides	Student's T-test p-value	Fold change	Localization/pattern
Q08954	Smr domain-containing protein YPL199C	NBR9	sp|Q08954|YP199_YEAST Smr domain-containing protein YPL199C OS=Saccharomyces cerevisiae (strain ATCC 204508 / S288c) OX=559292 GN=YPL199C PE=1 SV=1	3	3	3	0.0017128	15.5962	PM
Q06681	GRAM domain-containing protein YSP2	LAM2	sp|Q06681|YSP2_YEAST Membrane-anchored lipid-binding protein YSP2 OS=Saccharomyces cerevisiae (strain ATCC 204508 / S288c) OX=559292 GN=YSP2 PE=1 SV=1	6	6	6	0.000101713	11.3837	PM
P39926;P32867	Protein SSO2;Protein SSO1	SSO2;SSO1	sp|P39926|SSO2_YEAST Protein SSO2 OS=Saccharomyces cerevisiae (strain ATCC 204508 / S288c) OX=559292 GN=SSO2 PE=1 SV=2;sp|P32867|SSO1_YEAST Protein SSO1 OS=Saccharomyces cerevisiae (strain ATCC 204508 / S288c) OX=559292 GN=SSO1 PE=1 SV=2	2	2	2	0.0062201	5.01532	PM
P53943	Probable transporter AQR1	AQR1	sp|P53943|AQR1_YEAST Probable transporter AQR1 OS=Saccharomyces cerevisiae (strain ATCC 204508 / S288c) OX=559292 GN=AQR1 PE=1 SV=1	3	3	3	0.0429105	4.27498	PM
P38800	Uncharacterized protein YHR080C	LAM4	sp|P38800|LAM4_YEAST Membrane-anchored lipid-binding protein LAM4 OS=Saccharomyces cerevisiae (strain ATCC 204508 / S288c) OX=559292 GN=LAM4 PE=1 SV=1	3	3	3	0.0495229	2.9895	PM
P01120	Ras-like protein 2	RAS2	sp|P01120|RAS2_YEAST Ras-like protein 2 OS=Saccharomyces cerevisiae (strain ATCC 204508 / S288c) OX=559292 GN=RAS2 PE=1 SV=4	3	3	3	0.0123204	2.35978	PM

### Sheet: Lam3 HCPPs
Majority protein IDs	Protein names	Gene names	Fasta headers	Peptides	Razor + unique peptides	Unique peptides	Student's T-test p-value	Fold change	Localization/pattern
Q08963	U2 small nuclear ribonucleoprotein A	LEA1	sp|Q08963|RU2A_YEAST U2 small nuclear ribonucleoprotein A OS=Saccharomyces cerevisiae (strain ATCC 204508 / S288c) OX=559292 GN=LEA1 PE=1 SV=1	3	3	3	0.0168135	7.46019	nucleus
Q06681	GRAM domain-containing protein YSP2	LAM2	sp|Q06681|YSP2_YEAST Membrane-anchored lipid-binding protein YSP2 OS=Saccharomyces cerevisiae (strain ATCC 204508 / S288c) OX=559292 GN=YSP2 PE=1 SV=1	6	6	6	0.00111741	6.47637	PM
Q08954	Smr domain-containing protein YPL199C	NBR9	sp|Q08954|YP199_YEAST Smr domain-containing protein YPL199C OS=Saccharomyces cerevisiae (strain ATCC 204508 / S288c) OX=559292 GN=YPL199C PE=1 SV=1	3	3	3	0.0341335	4.31799	PM

### Sheet: Lam4 HCPPs
Majority protein IDs	Protein names	Gene names	Fasta headers	Peptides	Razor + unique peptides	Unique peptides	Student's T-test p-value	Fold change	Localization/pattern
Q08954	Smr domain-containing protein YPL199C	NBR9	sp|Q08954|YP199_YEAST Smr domain-containing protein YPL199C OS=Saccharomyces cerevisiae (strain ATCC 204508 / S288c) OX=559292 GN=YPL199C PE=1 SV=1	3	3	3	0.000756355	19.613	PM
P38800	Uncharacterized protein YHR080C	LAM4	sp|P38800|LAM4_YEAST Membrane-anchored lipid-binding protein LAM4 OS=Saccharomyces cerevisiae (strain ATCC 204508 / S288c) OX=559292 GN=LAM4 PE=1 SV=1	3	3	3	0.00565682	8.83513	PM
Q06681	GRAM domain-containing protein YSP2	LAM2	sp|Q06681|YSP2_YEAST Membrane-anchored lipid-binding protein YSP2 OS=Saccharomyces cerevisiae (strain ATCC 204508 / S288c) OX=559292 GN=YSP2 PE=1 SV=1	6	6	6	9.71626e-05	8.68936	PM
P39926;P32867	Protein SSO2;Protein SSO1	SSO2;SSO1	sp|P39926|SSO2_YEAST Protein SSO2 OS=Saccharomyces cerevisiae (strain ATCC 204508 / S288c) OX=559292 GN=SSO2 PE=1 SV=2;sp|P32867|SSO1_YEAST Protein SSO1 OS=Saccharomyces cerevisiae (strain ATCC 204508 / S288c) OX=559292 GN=SSO1 PE=1 SV=2	2	2	2	0.00585006	8.12634	PM
P53943	Probable transporter AQR1	AQR1	sp|P53943|AQR1_YEAST Probable transporter AQR1 OS=Saccharomyces cerevisiae (strain ATCC 204508 / S288c) OX=559292 GN=AQR1 PE=1 SV=1	3	3	3	0.0530314	3.81956	PM
Q08245	Protein ZEO1	ZEO1	sp|Q08245|ZEO1_YEAST Protein ZEO1 OS=Saccharomyces cerevisiae (strain ATCC 204508 / S288c) OX=559292 GN=ZEO1 PE=1 SV=3	4	4	4	0.000532764	2.94413	PM
P01120	Ras-like protein 2	RAS2	sp|P01120|RAS2_YEAST Ras-like protein 2 OS=Saccharomyces cerevisiae (strain ATCC 204508 / S288c) OX=559292 GN=RAS2 PE=1 SV=4	3	3	3	0.0117555	2.20722	PM

### Sheet: Lam5 HCPPs
Majority protein IDs	Protein names	Gene names	Fasta headers	Peptides	Razor + unique peptides	Unique peptides	Student's T-test p-value	Fold change	Localization/pattern
P43560	Uncharacterized protein YFL042C	LAM5	sp|P43560|LAM5_YEAST Membrane-anchored lipid-binding protein LAM5 OS=Saccharomyces cerevisiae (strain ATCC 204508 / S288c) OX=559292 GN=LAM5 PE=1 SV=2	6	6	6	0.0413103	6.60825	organelle/puncta
P53600	Coatomer subunit zeta	RET3	sp|P53600|COPZ_YEAST Coatomer subunit zeta OS=Saccharomyces cerevisiae (strain ATCC 204508 / S288c) OX=559292 GN=RET3 PE=1 SV=1	2	2	2	0.00204588	5.10727	organelle/puncta
P34110	Vacuolar protein sorting-associated protein 35	VPS35	sp|P34110|VPS35_YEAST Vacuolar protein sorting-associated protein 35 OS=Saccharomyces cerevisiae (strain ATCC 204508 / S288c) OX=559292 GN=VPS35 PE=1 SV=2	8	8	8	0.0540496	2.74818	organelle/puncta
P40563	Altered inheritance of mitochondria protein 21	AIM21	sp|P40563|AIM21_YEAST Altered inheritance of mitochondria protein 21 OS=Saccharomyces cerevisiae (strain ATCC 204508 / S288c) OX=559292 GN=AIM21 PE=1 SV=1	2	2	2	0.0454752	2.37617	organelle/puncta

### Sheet: Lam6 HCPPs
Majority protein IDs	Protein names	Gene names	Fasta headers	Peptides	Razor + unique peptides	Unique peptides	Student's T-test p-value	Fold change	Localization/pattern
Q08001	Uncharacterized protein YLR072W	LAM6	sp|Q08001|LAM6_YEAST Membrane-anchored lipid-binding protein LAM6 OS=Saccharomyces cerevisiae (strain ATCC 204508 / S288c) OX=559292 GN=LAM6 PE=1 SV=1	14	14	14	0.0168157	87.8826	organelle/puncta
P34110	Vacuolar protein sorting-associated protein 35	VPS35	sp|P34110|VPS35_YEAST Vacuolar protein sorting-associated protein 35 OS=Saccharomyces cerevisiae (strain ATCC 204508 / S288c) OX=559292 GN=VPS35 PE=1 SV=2	8	8	8	0.0123958	31.253	organelle/puncta
P39968	Vacuolar protein 8	VAC8	sp|P39968|VAC8_YEAST Vacuolar protein 8 OS=Saccharomyces cerevisiae (strain ATCC 204508 / S288c) OX=559292 GN=VAC8 PE=1 SV=3	9	9	9	0.0140082	14.4996	vacuole membrane
P35180	Mitochondrial import receptor subunit TOM20	TOM20	sp|P35180|TOM20_YEAST Mitochondrial import receptor subunit TOM20 OS=Saccharomyces cerevisiae (strain ATCC 204508 / S288c) OX=559292 GN=TOM20 PE=1 SV=1	2	2	2	0.000131587	11.6981	mitochondria
P04840	Mitochondrial outer membrane protein porin 1	POR1	sp|P04840|VDAC1_YEAST Mitochondrial outer membrane protein porin 1 OS=Saccharomyces cerevisiae (strain ATCC 204508 / S288c) OX=559292 GN=POR1 PE=1 SV=4	2	2	2	0.00800165	3.5434	mitochondria
