## Supplementary table 2 for "Profiling the LAM family of contact site tethers provides insights into their regulation and function"

### Sheet: Legend
Supplementary table 2: GRAMD1A-FLAG high-confidence interacting proteins
For each enriched/depleted protein, the UniProt ID, Protein and Gene name, H/L ratios, peptide counts, and statistics are given.
The bait protein (GRAMD1A-FLAG) is highlighted in green, bold text. Other GRAMD proteins are highlighted with a green background, and the coatomer component is highlighted with a yellow background.

### Sheet: GRAMD1A-FLAG  
Protein IDs	Majority protein IDs	Protein names	Gene names	Ratio H/L GRAMD1A-forward	Ratio H/L GRAMD1A-reverse	Ratio H/L normalized GRAMD1A-forward	Ratio H/L normalized GRAMD1A-reverse	Ratio H/L normalized GRAMD1A-forward B significant	Ratio H/L normalized GRAMD1A-reverse B significant	Intensity GRAMD1A-forward	Intensity GRAMD1A-reverse	Peptides	Razor + unique peptides	Unique peptides	Sequence coverage [%]	Unique + razor sequence coverage [%]	Unique sequence coverage [%]	Mol. weight [kDa]	Q-value	Score	Ratio H/L normalized GRAMD1A-forward Significance B	Ratio H/L normalized GRAMD1A-reverse Significance B
O15020-2;O15020;A4QPE4	O15020-2;O15020;A4QPE4	Spectrin beta chain, non-erythrocytic 2	SPTBN2	-9.32193	-9.02235	-9.01658	-8.59283	+	+	34.211	34.3808	8	2	2	2.9	0.6	0.6	268.31	0.0047281	11.13	2.69e-13	1.44e-14
Q8TER5-4;Q8TER5;G3V485;G3V3N2;G3V5C1;Q8TER5-2;Q8TER5-3	Q8TER5-4;Q8TER5;G3V485;G3V3N2;G3V5C1;Q8TER5-2;Q8TER5-3	Rho guanine nucleotide exchange factor 40	ARHGEF40	3.98021	-8.0954	4.04867	-7.51847	+	+	26.7811	27.2912	2	2	2	1.4	1.4	1.4	159.7	0.004745	11.202	7.78e-16	1.85e-11
P04264	P04264	Keratin, type II cytoskeletal 1	KRT1	-6.81238	-7.45794	-6.63853	-7.15132	+	+	39.6505	40.1019	99	99	5	79.7	79.7	8.2	66.038	0	323.31	9.49e-08	1.73e-10
Q8TF72	Q8TF72	Protein Shroom3	SHROOM3	-7.3648	-7.48627	-7.20853	-6.94973	+	+	31.7356	31.8802	1	1	1	0.5	0.5	0.5	216.85	0.01	7.1793	6.28e-09	5.62e-10
P16591-2;P16591;W0S4B9;P16591-3	P16591-2;P16591;W0S4B9;P16591-3	Tyrosine-protein kinase Fer;Non-specific protein-tyrosine kinase	FER;Pe1Fe10	-6.62195	-7.39028	-6.66092	-6.85706	+	+	29.8067	29.3727	2	2	2	7	7	7	74.265	0.0024301	11.664	8.57e-08	9.55e-10
Q12873-2;Q12873;Q12873-3	Q12873-2;Q12873;Q12873-3	Chromodomain-helicase-DNA-binding protein 3	CHD3	-3.7212	-6.65209	-3.57667	-6.18076		+	26.4244	26.5616	1	1	1	0.5	0.5	0.5	222.86	0.0078918	7.6423	0.00517382	3.74e-08
A0A0A0MRZ7;A0A075B6S2	A0A0A0MRZ7;A0A075B6S2		IGKV2D-26;IGKV2D-29	-7.15253	-6.62608	-6.89234	-6.01812	+	+	33.9629	33.6247	5	5	2	19.2	19.2	19.2	13.297	0	110.55	2.91e-08	8.56e-08
P35908	P35908	Keratin, type II cytoskeletal 2 epidermal	KRT2	-6.73823	-6.26102	-6.89044	-5.89419	+	+	37.9931	38.7537	87	81	1	96.9	94.4	4.7	65.432	0	323.31	2.94e-08	1.58e-07
Q5T750	Q5T750	Skin-specific protein 32	XP32	-4.91411	-5.77564	-4.67028	-5.17277	+	+	29.4868	31.0287	7	7	7	26	26	26	26.238	0	48.316	0.000212832	4.49e-06
P00747;Q5TEH5;A6PVI2	P00747	Plasminogen;Plasmin heavy chain A;Activation peptide;Angiostatin;Plasmin heavy chain A, short form;Plasmin light chain B	PLG	-4.56102	-5.44964	-4.54786	-4.95295	+	+	26.5353	25.7722	5	5	2	5.2	5.2	2.1	90.568	0	31.946	0.000316119	1.15e-05
Q96CP6-3;Q96CP6;M0QZ12;Q96CP6-2;M0R0J9;S4R3I2	Q96CP6-3;Q96CP6;M0QZ12;Q96CP6-2	GRAM domain-containing protein 1A	GRAMD1A	3.91092	-5.49714	4.01489	-4.90998	+	+	34.4018	34.3631	43	43	40	59.2	59.2	55.1	80.277	0	323.31	1.31e-15	1.37e-05
P81605;P81605-2	P81605;P81605-2	Dermcidin;Survival-promoting peptide;DCD-1	DCD	-5.05611	-5.27917	-4.92985	-4.82451	+	+	32.4175	32.606	7	7	7	47.3	47.3	47.3	11.284	0	113.62	8.91e-05	1.94e-05
P23490	P23490	Loricrin	LOR	-3.89179	-4.54187	-2.89004	-4.79118		+	26.0692	28.5991	3	3	3	6.7	6.7	6.7	25.76	0	28.345	0.0259889	2.23e-05
E7EQB2;E7ER44;P02788-2;P02788;C9JCF5	E7EQB2;E7ER44;P02788-2;P02788	Lactotransferrin;Lactoferricin-H;Kaliocin-1;Lactoferroxin-A;Lactoferroxin-B;Lactoferroxin-C	LTF	-4.79066	-5.2077	-4.47647	-4.66933	+	+	28.2378	27.3318	16	16	15	27.3	27.3	26	76.625	0	107.37	0.000396372	3.62e-05
P12273	P12273	Prolactin-inducible protein	PIP	-4.64072	-4.79378	-4.56566	-4.51602	+	+	28.2684	28.952	8	8	8	63.7	63.7	63.7	16.572	0	78.056	0.000298637	6.58e-05
P01040;C9J0E4	P01040;C9J0E4	Cystatin-A;Cystatin-A, N-terminally processed	CSTA	-4.85534	-4.20346	-4.82015	-4.46307	+	+	28.6891	28.0241	6	6	6	68.4	68.4	68.4	11.006	0	43.246	0.000129395	8.05e-05
P01859	P01859	Ig gamma-2 chain C region	IGHG2	-4.18034	-5.0135	-4.08591	-4.4585	+	+	27.0382	26.3782	3	1	1	7.1	2.8	2.8	35.9	0.0089989	7.4832	0.00128873	8.19e-05
Q14574-2;Q14574	Q14574-2;Q14574	Desmocollin-3	DSC3	-4.0805	-5.01499	-3.91934	-4.4584	+	+	26.8358	26.2528	5	5	5	9.3	9.3	9.3	93.453	0	33.998	0.00206799	8.19e-05
Q02383	Q02383	Semenogelin-2	SEMG2	-4.75341	-4.78882	-4.60388	-4.38561	+	+	29.9071	31.0452	33	33	28	60.5	60.5	53.3	65.444	0	323.31	0.000264098	0.000107652
A0A1B0GW44;A0A1B0GV23;A0A1B0GVD5;A0A1B0GWE8;P07339;H7C469;A0A1B0GVP3;A0A1B0GU92;A0A1B0GU03;H7C1V0;F8WD96;C9JH19;F8W787;A0A1B0GVF1	A0A1B0GW44;A0A1B0GV23;A0A1B0GVD5;A0A1B0GWE8;P07339;H7C469;A0A1B0GVP3;A0A1B0GU92;A0A1B0GU03;H7C1V0	Cathepsin D;Cathepsin D light chain;Cathepsin D heavy chain	CTSD	-3.68973	-4.8981	-3.60126	-4.31864		+	27.6098	27.9304	10	10	10	28.4	28.4	28.4	43.688	0	69.615	0.00485628	0.000137925
P05109	P05109	Protein S100-A8;Protein S100-A8, N-terminally processed	S100A8	-4.7524	-4.81974	-4.63343	-4.22785	+	+	28.717	30.1197	9	9	9	59.1	59.1	59.1	10.834	0	173.23	0.000239993	0.000191917
K7EMS3	K7EMS3		KRT19	-5.7543	-4.92867	-5.65683	-4.2224	+	+	25.1533	25.951	9	2	2	31.5	6.1	6.1	20.186	0.0013624	14.504	6.13e-06	0.000195721
P35321;P22528	P35321;P22528	Cornifin-A;Cornifin-B	SPRR1A;SPRR1B	-3.74117	-4.37366	-3.74797	-4.19829		+	27.1573	28.2753	2	2	2	27	27	27	9.8774	0.0013141	13.266	0.00330204	0.000213419
Q96HH9;E9PD09;Q96HH9-4;Q96HH9-3;Q96HH9-2;D6REP5;B7Z4W8;Q96HH9-5;D6RFH3;D6R9P9	Q96HH9;E9PD09;Q96HH9-4;Q96HH9-3;Q96HH9-2;D6REP5;B7Z4W8;Q96HH9-5	GRAM domain-containing protein 3	GRAMD3	4.28429	-4.59426	4.41522	-4.13588	+	+	27.0085	26.0694	8	8	8	28.2	28.2	28.2	47.869	0	56.892	2.1e-18	0.000266441
A0A075B6L0;A0A075B6K9;P0CG06;P0CG05;P0CF74;A0A075B6L1;A0M8Q6	A0A075B6L0;A0A075B6K9;P0CG06;P0CG05;P0CF74	Ig lambda-3 chain C regions;Ig lambda-2 chain C regions;Ig lambda-6 chain C region	IGLC3;IGLC2;IGLC6	-3.36381	-4.56228	-3.33732	-4.12452		+	27.0599	27.3261	3	3	1	37.7	37.7	9.4	11.208	0	49.169	0.00939207	0.000277341
X6R8Y7;Q56A73	X6R8Y7;Q56A73	Spindlin-4	SPIN4	-4.05738	-4.22875	-3.06419	-4.02147		+	24.9349	25.5021	1	1	1	3.2	3.2	3.2	28.66	0.0099889	7.1773	0.0177468	0.000397068
O75342	O75342	Arachidonate 12-lipoxygenase, 12R-type	ALOX12B	-3.25787	-3.44078	-2.78131	-3.98006		+	28.0611	30.7262	20	20	20	36.8	36.8	36.8	80.355	0	155.33	0.0326653	0.000457593
C9JF17;P05090;C9JX71	C9JF17;P05090	Apolipoprotein D	APOD	-6.68526	-4.29344	-6.60416	-3.9682	+	+	26.4666	25.9048	5	5	5	23.7	23.7	23.7	24.158	0	32.702	1.11e-07	0.000476449
B1AN48;Q9UBC9	B1AN48;Q9UBC9	Small proline-rich protein 3	SPRR3	-5.53329	-4.42254	-5.46511	-3.9045	+	+	25.0373	24.3733	2	2	2	30.4	30.4	30.4	16.961	0.0024783	11.917	1.28e-05	0.000590751
P05089;P05089-2;P05089-3	P05089;P05089-2;P05089-3	Arginase-1	ARG1	-3.43506	-4.1399	-3.24646	-3.89913		+	29.2157	29.8297	15	15	15	50	50	50	34.735	0	131.4	0.0116666	0.000601471
A0A1B0GUD6;J3KNL5;A0A1B0GWG7;Q3KR37;Q3KR37-4;A0A024R3M2;Q3KR37-2;E9PRD6;A0A0J9YXF6;Q3KR37-3;A0A0J9YXZ1;A0A0J9YY71;A0A1B0GVV0	A0A1B0GUD6;J3KNL5;A0A1B0GWG7;Q3KR37;Q3KR37-4;A0A024R3M2;Q3KR37-2;E9PRD6	GRAM domain-containing protein 1B	GRAMD1B;hCG_39893	3.5858	-4.44797	3.7535	-3.87364	+	+	30.0197	29.5312	34	31	30	39.1	37.9	37.1	101.13	0	307.86	6.45e-14	0.000654887
P62805	P62805	Histone H4	HIST1H4A	-0.738433	-4.24992	-0.589746	-3.83852		+	27.9942	27.7382	10	10	10	57.3	57.3	57.3	11.367	0	72.367	0.750452	0.000735709
P04279;P04279-2	P04279;P04279-2	Semenogelin-1;Alpha-inhibin-92;Alpha-inhibin-31;Seminal basic protein	SEMG1	-4.12318	-3.98208	-4.09873	-3.81866	+	+	30.5234	32.0596	32	27	27	65.2	60.8	60.8	52.13	0	323.31	0.00124174	0.000785428
A0A075B6R9;A0A0C4DH68	A0A075B6R9;A0A0C4DH68		IGKV2D-24;IGKV2-24	-3.6104	-4.08292	-3.41949	-3.7647		+	27.7821	25.0156	4	3	3	24.2	24.2	24.2	13.079	0	24.316	0.00768475	0.000936689
Q96QA5;J3KRG2	Q96QA5;J3KRG2	Gasdermin-A	GSDMA	-2.9381	-4.18361	-2.97915	-3.72069		+	26.9444	28.1718	11	11	11	23.8	23.8	23.8	49.364	0	71.88	0.0214311	0.00107958
U3KQK0;Q99880;Q99879;Q99877;Q93079;Q5QNW6;Q16778;P62807;P58876;P57053;P33778;P23527;P06899;O60814;Q5QNW6-2;Q8N257;Q96A08	U3KQK0;Q99880;Q99879;Q99877;Q93079;Q5QNW6;Q16778;P62807;P58876;P57053;P33778;P23527;P06899;O60814;Q5QNW6-2;Q8N257;Q96A08	Histone H2B;Histone H2B type 1-L;Histone H2B type 1-M;Histone H2B type 1-N;Histone H2B type 1-H;Histone H2B type 2-F;Histone H2B type 2-E;Histone H2B type 1-C/E/F/G/I;Histone H2B type 1-D;Histone H2B type F-S;Histone H2B type 1-B;Histone H2B type 1-O;Histone H2B type 1-J;Histone H2B type 1-K;Histone H2B type 3-B;Histone H2B type 1-A	HIST1H2BN;HIST1H2BL;HIST1H2BM;HIST1H2BH;HIST2H2BF;HIST2H2BE;HIST1H2BC;HIST1H2BD;H2BFS;HIST1H2BB;HIST1H2BO;HIST1H2BJ;HIST1H2BK;HIST3H2BB;HIST1H2BA	-1.05448	-4.31241	-0.870493	-3.7142		+	28.206	26.684	4	4	4	25.3	25.3	25.3	18.804	0	44.534	0.581666	0.00110229	-
Q01469;I6L8B7;A8MUU1	Q01469;I6L8B7	Fatty acid-binding protein, epidermal	FABP5	-3.86166	-4.22262	-3.70435	-3.69326		+	29.421	29.4046	10	10	10	60.7	60.7	60.7	15.164	0	68.067	0.00370867	0.00117858
Q8IYS0;E9PHT3;Q8IYS0-2;C9J7B8;B4DF12;F8WCA8	Q8IYS0;E9PHT3;Q8IYS0-2;C9J7B8	GRAM domain-containing protein 1C	GRAMD1C	3.82365	-4.11804	3.67728	-3.58281	+	+	28.5816	28.5122	26	25	25	45.5	44.4	44.4	76.034	0	194.28	1.92e-13	0.00166812
Q9NZT1	Q9NZT1	Calmodulin-like protein 5	CALML5	-2.61732	-4.22063	-2.70106	-3.51437		+	29.2009	29.113	9	9	9	78.1	78.1	78.1	15.892	0	103.08	0.0384897	0.00205898
P14923;C9JK18;C9JKY1;C9J826;C9JTX4;P35222-2;C9JPI2;K7ERP3	P14923	Junction plakoglobin	JUP	-3.5807	-3.90351	-3.50066	-3.49908		+	31.8974	32.7513	38	38	34	62.4	62.4	58.1	81.744	0	323.31	0.00627694	0.00215714
P04792;F8WE04;C9J3N8	P04792	Heat shock protein beta-1	HSPB1	-3.7233	-3.75813	-3.54952	-3.49717		+	27.091	28.489	9	9	9	60.5	60.5	60.5	22.782	0	83.058	0.00554591	0.00216967
Q16610-2;Q16610;Q16610-4;Q16610-3	Q16610-2;Q16610;Q16610-4	Extracellular matrix protein 1	ECM1	-1.69998	-3.53918	-1.2491	-3.43489		+	24.7059	26.463	7	7	7	21.7	21.7	21.7	46.099	0	49.133	0.387012	0.00261751
Q5T749	Q5T749	Keratinocyte proline-rich protein	KPRP	-3.38802	-3.79907	-3.1645	-3.41184		+	31.892	32.9869	30	30	30	59.6	59.6	59.6	64.135	0	323.31	0.0141249	0.0028036
F8VV32;A0A0B4J259;P61626	F8VV32;A0A0B4J259;P61626	Lysozyme;Lysozyme C	LYZ	-3.70772	-3.79839	-3.65265	-3.41176		+	29.4191	29.0891	4	4	4	38.5	38.5	38.5	11.488	0	35.451	0.00424921	0.00280424
Q96FQ6	Q96FQ6	Protein S100-A16	S100A16	-4.51629	-3.43595	-4.05726	-3.33166	+	+	23.0804	26.4656	3	3	3	35	35	35	11.801	0	22.149	0.00139971	0.00354912
Q2L6G8;G8JLG2;Q15517	Q2L6G8;G8JLG2;Q15517	Corneodesmosin	CDSN	-3.01859	-3.34277	-2.66493	-3.31058		+	26.6167	25.9153	2	2	2	5.1	5.1	5.1	51.539	0.0025575	12.468	0.0413876	0.00377301
A0A0A0MS08;P01857;A0A0A0MS07;A0A075B6N8;P01860;P01861	A0A0A0MS08;P01857;A0A0A0MS07;A0A075B6N8;P01860;P01861	Ig gamma-1 chain C region;Ig gamma-3 chain C region;Ig gamma-4 chain C region	IGHG1;IGHG3;IGHG4	-2.80299	-3.70187	-2.80299	-3.28912		+	28.101	29.7986	10	10	8	30.1	30.1	26.6	43.911	0	79.508	0.0312274	0.00401397
P22735;P22735-2;H0YMQ8;H0YN27;H0YLT9	P22735;P22735-2	Protein-glutamine gamma-glutamyltransferase K	TGM1	-1.76783	-3.31876	-1.62714	-3.25278		+	28.2739	29.4368	19	19	19	26.8	26.8	26.8	89.786	0	187.65	0.23853	0.00445427
A0A075B730;A0A087X1U6;P58107;Q15149-7;Q15149-8;Q15149-9;Q15149-5;Q15149-4;Q15149-6;Q15149-3;Q15149-2;Q15149	A0A075B730;A0A087X1U6;P58107;Q15149-7;Q15149-8;Q15149-9;Q15149-5;Q15149-4;Q15149-6;Q15149-3;Q15149-2;Q15149	Epiplakin;Plectin	EPPK1;PLEC	-1.89803	-3.957	-1.91289	-3.22864		+	23.6851	26.1417	8	8	8	11	11	11	553.12	0	49.162	0.156854	0.00477039
P04083;Q5T3N1;Q5T3N0	P04083;Q5T3N1	Annexin A1;Annexin	ANXA1	-2.45261	-3.54935	-2.47602	-3.22783		+	28.2862	26.6044	11	11	11	36.1	36.1	36.1	38.714	0	82.034	0.0597134	0.00478135
Q9H3N1;G3V448	Q9H3N1	Thioredoxin-related transmembrane protein 1	TMX1	3.47028	-3.7125	3.57713	-3.21612	+	+	26.6374	26.6129	7	7	7	27.5	27.5	27.5	31.791	0	58.901	7.8e-13	0.00494227
Q6UWP8;Q6UWP8-2	Q6UWP8	Suprabasin	SBSN	-3.28799	-3.85154	-2.98542	-3.19166		+	28.0059	28.2332	4	4	4	20.7	20.7	20.7	60.54	0	38.059	0.0211383	0.00529424
Q02413;Q02413-2	Q02413	Desmoglein-1	DSG1	-3.42093	-3.6155	-3.29067	-3.18023		+	32.1793	32.6359	31	31	31	40.2	40.2	40.2	113.75	0	323.31	0.010505	0.00546623
P50402;Q5HY57;F8WEQ1	P50402;Q5HY57	Emerin	EMD	2.40239	-3.47452	2.50919	-2.97177	+		27.2925	27.5874	12	12	12	53.1	53.1	53.1	28.994	0	102.98	2.71e-07	0.00962806
P29508;P29508-2	P29508;P29508-2	Serpin B3	SERPINB3	-4.07862	-3.54822	-4.09082	-2.90714	+		28.8202	30.1633	24	24	13	60.8	60.8	34.6	44.564	0	222.38	0.00127055	0.0113989
E7ESP9;P07197;E7EMV2;P07197-2	E7ESP9;P07197;E7EMV2	Neurofilament medium polypeptide	NEFM	3.48646	-3.46745	3.58087	-2.8954	+		28.3336	25.3672	19	18	17	27.5	26.5	25.2	98.38	0	135.86	7.4e-13	0.0117501
E3W994;J3KR49;E7ERI8;E7EW49;O75122;O75122-3;A0A0U1RQI6;B3KR06;E7ENG2;O75122-2;D6RBU8;C9J668;H7C4I5;H0Y5T1;F8WA11;Q7Z460-2;Q7Z460-4;Q7Z460-5;Q7Z460-3;Q7Z460;H7C4X8;H7C4M5;H7C5M8	E3W994;J3KR49;E7ERI8;E7EW49;O75122;O75122-3;A0A0U1RQI6	CLIP-associating protein 2	CLASP2	2.11293	-2.98519	2.07898	-2.47698	+		28.645	26.9284	28	28	28	25.8	25.8	25.8	138.86	0	225.3	1.51e-05	0.0323837
P15924;P15924-3;P15924-2	P15924;P15924-3;P15924-2	Desmoplakin	DSP	-5.24748	-2.57484	-4.93739	-2.02644	+		32.7408	33.4444	132	132	132	45.3	45.3	45.3	331.77	0	323.31	8.68e-05	0.0835312
P07196;A0A087X0W2	P07196;A0A087X0W2	Neurofilament light polypeptide	NEFL	2.95721	-2.53141	2.78199	-1.91403	+		26.3629	23.0286	12	10	10	24.1	20.4	20.4	61.516	0	61.29	1.52e-08	0.103421
Q96HY6;A0A0A0MRX2;Q96HY6-2	Q96HY6;A0A0A0MRX2;Q96HY6-2	DDRGK domain-containing protein 1	DDRGK1	1.12658	-2.20045	1.66689	-1.68057	+		23.9498	24.9095	5	5	5	23.2	23.2	23.2	35.61	0	33.614	0.000389123	0.156628
P0DN79;P35520;P35520-2;C9JMA6;H7C2H4;H7C1W6;H7C2W0	P0DN79;P35520;P35520-2	Cystathionine beta-synthase	CBS	1.37278	-2.23657	1.61179	-1.6515	+		27.1782	26.4136	15	15	15	38.3	38.3	38.3	60.586	0	141.82	0.000575302	0.164496
P19784;H3BNI9;H3BSA1;H3BV19	P19784;H3BNI9;H3BSA1	Casein kinase II subunit alpha	CSNK2A2	1.25266	-2.01613	1.51425	-1.55576	+		23.5757	25.1087	7	7	7	26	26	26	41.213	0	48.447	0.00112084	0.192514
P53621;P53621-2	P53621;P53621-2	Coatomer subunit alpha;Xenin;Proxenin	COPA	1.40665	-1.71995	1.41954	-1.11757	+		21.9305	21.6528	2	2	2	1.8	1.8	1.8	138.34	0.0025221	12.196	0.00207734	0.365304
P00403	P00403	Cytochrome c oxidase subunit 2	MT-CO2	1.19516	-1.45225	1.38311	-1.02544	+		24.7896	24.7276	3	3	3	14.5	14.5	14.5	25.565	0	19.844	0.0026128	0.411274
P62316;K7ERG4;P62316-2;K7EJB5	P62316;K7ERG4;P62316-2	Small nuclear ribonucleoprotein Sm D2	SNRPD2	-1.74584	0.833821	-1.69003	1.51395		+	26.4064	24.1029	6	6	6	52.5	52.5	52.5	13.527	0	45.428	0.21838	0.00355841
Q5W015;Q5VX20;Q16875-3;Q16875-2;Q16875;Q16875-4;F2Z2I2;H0Y483;I1Z9G3;P16118-2;P16118;Q9H178;Q4VBA9;Q66S35;Q16877-2;Q16877-3;Q16877;F6XNB3	Q5W015;Q5VX20;Q16875-3;Q16875-2;Q16875;Q16875-4;F2Z2I2	6-phosphofructo-2-kinase/fructose-2,6-bisphosphatase 3;6-phosphofructo-2-kinase;Fructose-2,6-bisphosphatase	PFKFB3	-1.56256	1.11876	-1.41177	1.52195		+	30.4434	30.0641	28	28	23	55	55	45.4	58.775	0	323.31	0.317311	0.00339889
Q9BRX9;F8VSE4;H0YIE8;G3V221;H7C0S9	Q9BRX9	WD repeat domain-containing protein 83	WDR83	-1.83496	0.979294	-1.71137	1.52547		+	24.9029	22.0491	5	5	5	21.9	21.9	21.9	34.342	0	43.804	0.21183	0.00333102
P07099;B1AQP8;B1AQP9	P07099	Epoxide hydrolase 1	EPHX1	-1.99235	1.5146	-1.73504	1.68858		+	22.6265	22.0735	3	3	3	9	9	9	52.948	0	18.494	0.204731	0.00125398
E9PNN3;Q03393	E9PNN3;Q03393	6-pyruvoyl tetrahydrobiopterin synthase	PTS	-1.62781	1.03217	-1.40404	1.70075		+	25.9764	24.0136	3	3	3	29.9	29.9	29.9	8.9132	0	26.562	0.320425	0.00116216
Q9NPH2-2;Q9NPH2-3;Q9NPH2;J3QS51;J3KRH4	Q9NPH2-2;Q9NPH2-3;Q9NPH2	Inositol-3-phosphate synthase 1	ISYNA1	-2.19906	1.2012	-1.97636	1.70461		+	23.4863	24.9636	7	7	7	19.8	19.8	19.8	47.146	0	44.753	0.141999	0.00113438
P47755;F8W9N7;A0A0D9SET8;C9JUG7;P47755-2;F8WED3	P47755;F8W9N7;A0A0D9SET8;C9JUG7;P47755-2	F-actin-capping protein subunit alpha-2	CAPZA2	-1.75399	0.957469	-1.68822	1.74257		+	27.2098	26.7206	11	11	10	58.7	58.7	55.2	32.949	0	95.536	0.218944	0.000891885
Q96AV8-3;Q96AV8;F8VSE7;Q96AV8-2;H0YHW2;H0YIF4;F8VXV5	Q96AV8-3;Q96AV8;F8VSE7;Q96AV8-2	Transcription factor E2F7	E2F7	-2.43862	1.40381	-2.43105	1.84085		+	29.3272	27.444	23	23	23	30.4	30.4	30.4	98.351	0	185.05	0.06495	0.000469026
P60891;B1ALA9;P60891-2;B1ALA7;A0A0B4J207;P11908;P21108;P11908-2;B7ZB02;A6NMS2;D3YTJ7;H7C540	P60891;B1ALA9;P60891-2;B1ALA7;A0A0B4J207;P11908;P21108;P11908-2	Ribose-phosphate pyrophosphokinase 1;Ribose-phosphate pyrophosphokinase 2;Ribose-phosphate pyrophosphokinase 3	PRPS1;PRPS1L1;PRPS2	-1.42554	1.31069	-1.61529	1.90993		+	25.0195	25.5457	8	8	8	29.9	29.9	29.9	34.834	0	58.085	0.242469	0.000293415
Q8N5C8-2;Q8N5C8;F6SS63	Q8N5C8-2;Q8N5C8;F6SS63	TGF-beta-activated kinase 1 and MAP3K7-binding protein 3	TAB3	-2.4831	1.42648	-2.46993	1.92315		+	23.4961	23.4839	5	5	5	12	12	12	75.599	0	33.082	0.0604012	0.000267781
Q9NYU1;E7EMU6;Q08AC9;A6NP03;Q9NYU1-2	Q9NYU1	UDP-glucose:glycoprotein glucosyltransferase 2	UGGT2	-2.05865	1.41841	-2.03027	1.92839		+	27.6921	28.2368	33	29	29	22.2	20.2	20.2	174.73	0	216.64	0.130253	0.000258215
Q8ND56-2;Q8ND56;Q8ND56-3;A0A140TA76;K7EMZ9;A0A0G2JQ95;A0A096LP11;A0A140TA66;I3L4Q1	Q8ND56-2;Q8ND56;Q8ND56-3;A0A140TA76	Protein LSM14 homolog A	LSM14A	-2.25532	1.44085	-2.00462	1.95858		+	27.6768	27.5114	15	15	15	26.3	26.3	26.3	50.553	0	154.16	0.135743	0.000209053
Q9Y3F4;Q9Y3F4-2;H0YH33	Q9Y3F4;Q9Y3F4-2	Serine-threonine kinase receptor-associated protein	STRAP	-1.81965	1.34375	-1.48322	2.02977		+	29.6774	29.2939	20	20	20	64.6	64.6	64.6	38.438	0	278.66	0.289476	0.000125681
Q16769;B5MCZ9;Q16769-2;C9JS14	Q16769;B5MCZ9;Q16769-2	Glutaminyl-peptide cyclotransferase	QPCT	-2.55733	1.58405	-2.64178	2.38233		+	29.4866	28.986	12	12	12	36.6	36.6	36.6	40.876	0	191.57	0.0433393	8.06e-06
E7EPA1;O60256-3;O60256;C9JDH0;E7EW35;C9JDU5;C9JJS3;C9K0K7;I3L331;I3L164;O60256-4;O60256-2;I3L4G9;C9J168;I3L0S1;B4DP31;Q14558;Q14558-2	E7EPA1;O60256-3;O60256;C9JDH0;E7EW35;C9JDU5;C9JJS3;C9K0K7;I3L331;I3L164;O60256-4;O60256-2	Phosphoribosyl pyrophosphate synthase-associated protein 2	PRPSAP2	-1.38327	1.76014	-0.998904	2.49677		+	23.758	21.5993	4	4	4	16.4	16.4	16.4	29.642	0	24.762	0.51087	3.05e-06
Q9Y6Y0;H0Y5Y2;X6R674	Q9Y6Y0	Influenza virus NS1A-binding protein	IVNS1ABP	-3.06178	2.01246	-2.86019	2.59039		+	28.1239	26.8006	13	13	13	20.1	20.1	20.1	71.729	0	89.046	0.0276924	1.33e-06
G3XAI2;P07942	G3XAI2;P07942	Laminin subunit beta-1	LAMB1	3.69165	4.86042	3.73379	5.40016	+	+	26.6483	26.989	1	1	1	0.6	0.6	0.6	200.48	0.0079186	7.8769	8.56e-14	7.17e-23
