## Supplementary table 3 for "Profiling the LAM family of contact site tethers provides insights into their regulation and function"

### Sheet: Sheet1
Supplementary table 3: Yeast strains used in this study
Strain name	Background	Mating type	Genotype	Source/Reference
HYGR::CYC1pr-TurboID-HA-EMC6 / BPL1-AID*-9myc::G418R / HIS::OsTIR1::HIS		MAT α	hisΔ1 leu2Δ0 met15Δ0 ura3Δ0 can1∆::GAL1pr-SceI::STE2pr-SpHIS5 lyp1∆::STE3pr-LEU2, HYGR::CYC1pr-TurboID-HA-EMC6, BPL1-AID*-9myc::G418R, HIS::OsTIR1::HIS	Fenech, Cohen et al, 2023
HYGR::CYC1pr-TurboID-HA-LAM1 / BPL1-AID*-9myc::G418R / HIS::OsTIR1::HIS		MAT α	hisΔ1 leu2Δ0 met15Δ0 ura3Δ0 can1∆::GAL1pr-SceI::STE2pr-SpHIS5 lyp1∆::STE3pr-LEU2, HYGR::CYC1pr-TurboID-HA-LAM1, BPL1-AID*-9myc::G418R, HIS::OsTIR1::HIS	Fenech, Cohen et al, 2023
HYGR::CYC1pr-TurboID-HA-LAM2 / BPL1-AID*-9myc::G418R / HIS::OsTIR1::HIS		MAT α	hisΔ1 leu2Δ0 met15Δ0 ura3Δ0 can1∆::GAL1pr-SceI::STE2pr-SpHIS5 lyp1∆::STE3pr-LEU2, HYGR::CYC1pr-TurboID-HA-LAM2, BPL1-AID*-9myc::G418R, HIS::OsTIR1::HIS	Fenech, Cohen et al, 2023
HYGR::CYC1pr-TurboID-HA-LAM3 / BPL1-AID*-9myc::G418R / HIS::OsTIR1::HIS		MAT α	hisΔ1 leu2Δ0 met15Δ0 ura3Δ0 can1∆::GAL1pr-SceI::STE2pr-SpHIS5 lyp1∆::STE3pr-LEU2, HYGR::CYC1pr-TurboID-HA-LAM3, BPL1-AID*-9myc::G418R, HIS::OsTIR1::HIS	Fenech, Cohen et al, 2023
HYGR::CYC1pr-TurboID-HA-LAM4 / BPL1-AID*-9myc::G418R / HIS::OsTIR1::HIS		MAT α	hisΔ1 leu2Δ0 met15Δ0 ura3Δ0 can1∆::GAL1pr-SceI::STE2pr-SpHIS5 lyp1∆::STE3pr-LEU2, HYGR::CYC1pr-TurboID-HA-LAM4, BPL1-AID*-9myc::G418R, HIS::OsTIR1::HIS	Fenech, Cohen et al, 2023
HYGR::CYC1pr-TurboID-HA-LAM5 / BPL1-AID*-9myc::G418R / HIS::OsTIR1::HIS		MAT α	hisΔ1 leu2Δ0 met15Δ0 ura3Δ0 can1∆::GAL1pr-SceI::STE2pr-SpHIS5 lyp1∆::STE3pr-LEU2, HYGR::CYC1pr-TurboID-HA-LAM5, BPL1-AID*-9myc::G418R, HIS::OsTIR1::HIS	Fenech, Cohen et al, 2023
HYGR::CYC1pr-TurboID-HA-LAM6 / BPL1-AID*-9myc::G418R / HIS::OsTIR1::HIS		MAT α	hisΔ1 leu2Δ0 met15Δ0 ura3Δ0 can1∆::GAL1pr-SceI::STE2pr-SpHIS5 lyp1∆::STE3pr-LEU2, HYGR::CYC1pr-TurboID-HA-LAM6, BPL1-AID*-9myc::G418R, HIS::OsTIR1::HIS	Fenech, Cohen et al, 2023
URA::NOP1pr-GFP-LAM1	BY4741	MAT a	hisΔ1 leu2Δ0 met15Δ0 ura3Δ0, HYGR∆N::URA3::NOP1pr-GFP-LAM1	Weill et al, 2018
URA::NOP1pr-GFP-LAM2	BY4741	MAT a	hisΔ1 leu2Δ0 met15Δ0 ura3Δ0, HYGR∆N::URA3::NOP1pr-GFP-LAM2	Weill et al, 2018
URA::NOP1pr-GFP-LAM3	BY4741	MAT a	hisΔ1 leu2Δ0 met15Δ0 ura3Δ0, HYGR∆N::URA3::NOP1pr-GFP-LAM3	Weill et al, 2018
URA::NOP1pr-GFP-LAM4	BY4741	MAT a	hisΔ1 leu2Δ0 met15Δ0 ura3Δ0, HYGR∆N::URA3::NOP1pr-GFP-LAM4	Weill et al, 2018
URA::NOP1pr-GFP-LAM5	BY4741	MAT a	hisΔ1 leu2Δ0 met15Δ0 ura3Δ0, HYGR∆N::URA3::NOP1pr-GFP-LAM5	Weill et al, 2018
URA::NOP1pr-GFP-LAM6	BY4741	MAT a	hisΔ1 leu2Δ0 met15Δ0 ura3Δ0, HYGR∆N::URA3::NOP1pr-GFP-LAM6	Weill et al, 2018
NAT::TEF2pr-mCherry-LAM5 / TOM70-VN::KANR / PHO88-VC::HIS		MAT α	hisΔ1 leu2Δ0 met15Δ0 ura3Δ0 can1∆::GAL1pr-SceI::STE2pr-SpHIS5 lyp1∆::STE3pr-LEU2, NAT::TEF2pr-mCherry-LAM5, TOM70-VN::KANR, PHO88-VC::HIS	This study
NAT::TEF2pr-mCherry-LAM6 / TOM70-VN::KANR / PHO88-VC::HIS		MAT α	hisΔ1 leu2Δ0 met15Δ0 ura3Δ0 can1∆::GAL1pr-SceI::STE2pr-SpHIS5 lyp1∆::STE3pr-LEU2, NAT::TEF2pr-mCherry-LAM6, TOM70-VN::KANR, PHO88-VC::HIS	This study
URA::NOP1pr-GFP-LAM5 / AIM21-mScarlet::G418R	BY4741	MAT a	hisΔ1 leu2Δ0 met15Δ0 ura3Δ0, HYGR∆N::URA3::NOP1pr-GFP-LAM5, AIM21-mScarlet::G418R	This study
URA::NOP1pr-GFP-LAM6 / AIM21-mScarlet::G418R	BY4741	MAT a	hisΔ1 leu2Δ0 met15Δ0 ura3Δ0, HYGR∆N::URA3::NOP1pr-GFP-LAM6, AIM21-mScarlet::G418R	This study
HO::G418R	BY4741	MAT a	hisΔ1 leu2Δ0 met15Δ0 ura3Δ0, HO::G418R	This study
LAM5::G418R	BY4741	MAT a	hisΔ1 leu2Δ0 met15Δ0 ura3Δ0, LAM5::G418R	This study
LAM6::G418R	BY4741	MAT a	hisΔ1 leu2Δ0 met15Δ0 ura3Δ0, LAM6::G418R	This study
SSO2::NATR / URA::NOP1pr-GFP-LAM1	BY4741	MAT a	his3∆1 leu2∆0 met15∆0 ura3∆0, SSO2::NATR, HYGR∆N::URA3::NOP1pr-GFP-LAM1	This study
SSO2::NATR / URA::NOP1pr-GFP-LAM2	BY4741	MAT a	his3∆1 leu2∆0 met15∆0 ura3∆0, SSO2::NATR, HYGR∆N::URA3::NOP1pr-GFP-LAM2	This study
SSO2::NATR / URA::NOP1pr-GFP-LAM3	BY4741	MAT a	his3∆1 leu2∆0 met15∆0 ura3∆0, SSO2::NATR, HYGR∆N::URA3::NOP1pr-GFP-LAM3	This study
SSO2::NATR / URA::NOP1pr-GFP-LAM4	BY4741	MAT a	his3∆1 leu2∆0 met15∆0 ura3∆0, SSO2::NATR, HYGR∆N::URA3::NOP1pr-GFP-LAM4	This study
SSO2::NATR / KANR::GAL1pr-SSO1 / URA::NOP1pr-GFP-LAM1	BY4741	MAT a	his3∆1 leu2∆0 met15∆0 ura3∆0, SSO2::NATR, KANR::GAL1pr-SSO1, HYGR∆N::URA3::NOP1pr-GFP-LAM1	This study
SSO2::NATR / KANR::GAL1pr-SSO1 / URA::NOP1pr-GFP-LAM2	BY4741	MAT a	his3∆1 leu2∆0 met15∆0 ura3∆0, SSO2::NATR, KANR::GAL1pr-SSO1, HYGR∆N::URA3::NOP1pr-GFP-LAM2	This study
SSO2::NATR / KANR::GAL1pr-SSO1 / URA::NOP1pr-GFP-LAM3	BY4741	MAT a	his3∆1 leu2∆0 met15∆0 ura3∆0, SSO2::NATR, KANR::GAL1pr-SSO1, HYGR∆N::URA3::NOP1pr-GFP-LAM3	This study
SSO2::NATR / KANR::GAL1pr-SSO1 / URA::NOP1pr-GFP-LAM4	BY4741	MAT a	his3∆1 leu2∆0 met15∆0 ura3∆0, SSO2::NATR, KANR::GAL1pr-SSO1, HYGR∆N::URA3::NOP1pr-GFP-LAM4	This study
References
Weill U, Yofe I, Sass E, Stynen B, Davidi D, Natarajan J, Ben-Menachem R, Avihou Z, Goldman O, Harpaz N, Chuartzman S, Kniazev K, Knoblach B, Laborenz J, Boos F, Kowarzyk J, Ben-Dor S, Zalckvar E, Herrmann JM, Rachubinski RA, Pines O, Rapaport D, Michnick SW, Levy ED & Schuldiner M (2018) Genome-wide SWAp-Tag yeast libraries for proteome exploration. Nature Methods 1–13.
Fenech E J, Cohen N, Kupervaser M, Gazi Z & Schuldiner M (2023) A toolbox for systematic discovery of stable and transient protein interactors in baker’s yeast. Molecular Systems Biology. e11084.
